# Dominant spinal muscular atrophy linked mutations in the cargo binding domain of BICD2 result in altered interactomes and dynein hyperactivity

**DOI:** 10.1101/2025.05.13.653647

**Authors:** Hannah Neiswender, Jessica E. Pride, Rajalakshmi Veeranan-Karmegam, Phylicia Allen, Grace Neiswender, Avneesh Prabakar, Caili Hao, Xingjun Fan, Graydon B. Gonsalvez

## Abstract

Cytoplasmic dynein-1 (dynein) is responsible for the transport of most cellular cargo towards the minus end of microtubules. Dynein activation requires the multi-subunit dynactin complex and an activating cargo adaptor. The adaptors serve to link dynein with cargo and to fully activate the motor. Mutations in one of these activating adaptors, Bicaudal-D2 (BICD2), are associated with a neurodegenerative disease called Spinal Muscular Atrophy with Lower Extremity Predominance (SMALED2). The molecular defect that underlies SMALED2 is largely unknown. In addition to interacting with dynein, BICD2 has also been shown to associate with KIF5B, a plus-end directed microtubule motor. We hypothesized that interactome changes associated with mutant versions of BICD2, and the resulting differences in cargo transport, might underlie the etiology of SMALED2. To test our hypothesis, we first defined the interactome of wild-type BICD2. This led to the identification of known BICD2 interacting proteins in addition to potentially novel cargo such as components of the HOPS complex, a six-subunit complex involved in endo-lysosomal trafficking. We next determined the interactome of three SMALED2 linked mutants in BICD2, two of which reside in the cargo binding domain. Interestingly, all three mutations resulted in BICD2-mediated dynein hyper-activation. Furthermore, all three mutants were associated with interactome changes. One of these mutants, BICD2_R747C, was deficient in binding to HOPS complex components and the nucleoporin RANBP2. In addition, this mutant also resulted in a gain of function interaction with GRAMD1A, a protein localized to the endoplasmic reticulum. This gain of function interaction resulted in mis-localization of GRAMD1A in BICD2_R747C expressing cells. Collectively, our results suggest that dynein hyperactivity, interactome changes, and cargo transport defects might contribute to the symptoms associated with SMALED2.
