## Supplemental table5 for "Dominant spinal muscular atrophy linked mutations in the cargo binding domain of BICD2 result in altered interactomes and dynein hyperactivity"

### Sheet: Antibodies
Antibodies
		Species	Manufacturer	Catalog number		Diluted used (wetern)		Dilution used (immunofluorescecne)
V5		Mouse	Invitrogen	R960-25		1:10,000		1:1000
Vps41		Rabbit	Abcam	ab181078		1:1,000
Vps16		Rabbit	Proteintech	17776-1-AP		1:1,000
Vps18		Mouse	Proteintech	67590-1-Ig		1:5,000
RanBP2		Mouse	Santa Cruz	sc-74518		1:400		1:40
GFP		Rabbit	Chromotek	pabg1-100		1:6,000
Lamp1		Rabbit	Cell signaling	9091T				1:600
Dctn1		Rabbit	Invitrogen	PA5-21289		1:2,000		1:200
Dic		Mouse	EMD Milipore	MAB1618		1:1,000
Pericentrin		Rabbit	Abcam	ab4448				1:200
Cspp1		Rabbit	Proteintech	11931-1-AP		1:500
Gramd1A		Rabbit	Novus Biologicals	NBP2-32148		1:1,000
Alpha tubulin		Mouse	Sigma-Aldrich	T6199		1:50,000
Dhc		Mouse	Santa Cruz	sc-514579		1:1,000
Kif5b		Rabbit	Proteintech	21632-1-AP		1:4,000
BicD2		Mouse	Invitrogen	MA5-23522		1:1,000
Importin beta		Mouse	Thermo Fisher	MA3-070				1:500
Importin beta		Rabbit	Cell Signaling	60769		1:1000
GM130		Rabbit	Cell Signaling	12480				1:1250
CyclinB		Rabbit	Cell Signaling	4138T				1:200

### Sheet: Plasmids
Plasmids
			Vector		Source		Catalog number/Reference
pCDNA5/FRT/TO					Lifetechnologies		V652020
FRT-mRFP-mTrbo			pCDNA5/FRT/TO		Generated
FRT-BicD2-WT-mTrbo			pCDNA5/FRT/TO		Generated
FRT-BicD2-delCC3-mTrbo			pCDNA5/FRT/TO		Generated
FRT-BicD2-CC3-mTrbo			pCDNA5/FRT/TO		Generated
FRT-BicD2_N188T-mTrbo			pCDNA5/FRT/TO		Generated
FRT-BicD2_R694C-mTrbo			pCDNA5/FRT/TO		Generated
FRT-BicD2_R747C-mTrbo			pCDNA5/FRT/TO		Generated
GFP-Vps41
pEGFP-C3
pLVX-Puro					Takara		631849
pLVX-BicD2_wt-mNeon			pLVX-Puro		Generated
pLVX-BicD2_N188T-mNeon			pLVX-Puro		Generated
pLVX-BicD2_R694C-mNeon			pLVX-Puro		Generated
pLVX-BicD2_R747C-mNeon			pLVX-Puro		Generated
pLVX-PEX3-mGreenLantern-FKBP			pLVX-Puro		Generated
FRT-BicD2_wt-FRB			pCDNA5/FRT/TO
FRT-BicD2_N188T-FRB			pCDNA5/FRT/TO
FRT-BicD2_R694C-FRB			pCDNA5/FRT/TO
FRT-BicD2_R747C-FRB			pCDNA5/FRT/TO
EGFP-Rab6AQ72L					Addgene; Plasmid #49483		Moorhead AR, et al., Infect Immun. 2007
ER-mScarlet1					Addgene; Plasmid #137805		Chertkova, A.O., et al.. 2020. Robust and Bright Genetically Encoded Fluorescent Markers for Highlighting Structures and Compartments in Mammalian Cells. bioRxiv:160374.

### Sheet: siRNAs
siRNA sequences
			Manufacturer		Catalog number/Assay ID number
control siRNA			ThermoFisher		Car# 4390843
dhc siRNA			ThermoFisher		Assay ID# s4200
bicD2 siRNA-1			ThermoFisher		Assay ID# s23497
bicD2 siRNA-2			ThermoFisher		Assay ID# s225943
kif5b siRNA			ThermoFisher		Assay ID# s732
ranbp2			ThermoFisher		Assay ID#s11775
vps41			ThermoFisher		Assay ID#s25770

### Sheet: Reagents
Reagents
			Manufacturer		Catalog number
Streptavidin agarose beads			ThermoFisher		20357
Streptavid magnetic beads			ThermoFisher		88816
V5 trap beads			Chromotek		v5ta-20
SiR lysosome kit			Cytoskeleton		CY-SC012
TGX precast gels			BioRad		4561084

### Sheet: Cell lines
Cell Lines/Primary cells
			Supplier		Catalog number
HEK FLP In T-Rex			ThermoFisher		R78007
HeLa			ATCC		CRM-CCL-2
Cos7			ATCC		CRL-1651
E18 Rat hippocampus			Transnetyx		KTSDEHP
